# Unveiling unique metabolomic and transcriptomic profiles in three Brassicaceae crops

**DOI:** 10.1101/2024.12.18.629212

**Authors:** Liyong Zhang, Isobel A. P. Parkin

## Abstract

*Brassica napus*, *Camelina sativa* and field pennycress (*Thlaspi arvense*), represent one highly economically valuable crop and two emerging oilseed crops of the Brassicaceae family, respectively. As sessile organisms, these crops are continuously exposed to various stresses when grown in the field. Interestingly, the responses of these three crops to different environmental stimuli vary to a great extent, but there is very limited knowledge about the molecular basis of these differential responses. In this study, we employed untargeted metabolomics to compare the metabolic profile of these crops, and examined the potentially related genes through further integration with transcriptomic analysis. Our data revealed distinctive overall metabolic profiles among these three crops, where in particular, a variety of phenylpropanoids showed differential accumulation and the corresponding putative genes’ expression varied significantly. The results provide a valuable resource for those studying Brassicaceae species and will provide insight into the understanding of metabolic variation among these three important oilseed crops, and provide potential targets for the future breeding of stress tolerant crops.
