## Supplemental Data 2 for "Unveiling unique metabolomic and transcriptomic profiles in three Brassicaceae crops"

No	Compound	Bna_mean	Csa_mean	Tar_mean	cluster	VIP score	p_value	p_value_fdr_bh
A-16	Taurine	0.605133333	0.54	1.883833333	1	1.003487546	0.002220562	0.004428788
A-880	3-Hydroxy-cis,cis-muconic acid	0.0538	0.198933333	3.260333333	1	2.473570974	0.00039387	0.001017262
A-1390	Tryptamine	0.091233333	3.119666667	0.066866667	0	2.573927456	7.61E-05	0.00025911
C-1287	Cystathionine ketimine	0.346308333	4.002833333	0.1547	0	3.154426674	1.50E-05	6.75E-05
A-534	N(omega)-Hydroxyarginine	0.75925	4.422166667	0.676883333	0	3.167172887	6.14E-11	2.00E-09
A-1889	1,2-Dihydroxy-5-(methylthio)pent-1-en-3-one	2.225916667	0.174216667	0.14985	2	2.213078241	0.006454462	0.011499513
A-T118	Tyramine	2.210083333	0.027566667	0.0237	2	2.327893887	1.86E-10	5.34E-09
C-114	8-Aminooctanoic acid	2.356416667	0.8769	0.8181	2	1.614230098	0.000155071	0.00046392
A-1806	Kaempferol-3-O-galactoside	1.887916667	0.457316667	0.3655	2	1.558043431	0.001117785	0.002446858
A-2488	Spermidine	0.533391667	3.94	0.388883333	0	2.93177094	2.71E-08	3.41E-07
C-T1330	(2S)-2-Isopropyl-3-oxosuccinic acid	0.15355	3.385666667	0.633616667	0	2.641407968	5.74E-09	9.16E-08
A-T678	4-Hydroxycoumarin	1.424291667	0.034066667	0.055283333	2	1.481185872	0.002572688	0.005060795
C-334	Thiourocanic acid	0.929475	0.621333333	2.320833333	1	1.188563038	4.33E-06	2.58E-05
C-2104	2-Hydroxyisophthalic acid	1.673916667	0.207283333	0.66225	2	1.35891295	0.000264697	0.000725392
C-T457	D-Saccharic acid 1,4-lactone	0.279441667	0.1287	2.090166667	1	1.446871603	4.63E-09	8.19E-08
A-1089	Gentamicin C2b	0.254	0.273916667	2.9005	1	2.032249161	5.38E-06	2.99E-05
A-T1729	S-(2-carboxypropyl)-Cysteamine	0.046708333	2.746766667	0.207333333	0	2.325090807	0.0024241	0.004808021
A-T1205	Sinapoyl malic acid	1.76875	0.01775	0.015266667	2	1.875640794	0.000347987	0.000918583
A-2483	2,4-Dihydroxylamino-6-nitrotoluene	4.29175	1.1928	1.039866667	2	3.361800034	0.014044349	0.022917824
A-T67	2-Phenylethylamine	1.526416667	0.592	0.31975	2	1.131569195	0.000122589	0.000379392
A-1845	3-Indoleacetonitrile	1.891583333	0.077533333	0.302733333	2	1.827692594	0.000647968	0.001540533
A-2060	3-(3,4-Dihydroxyphenyl)pyruvic acid	0.800583333	2.6245	0.18505	0	1.710057611	1.43E-10	4.48E-09
A-789	Homomethionine	0.358141667	3.689	0.211833333	0	2.911586993	0.000129538	0.00039578
A-26	Methionyl-Aspartate sulfoxide	0.437833333	2.458166667	0.28655	0	1.735436379	6.11E-05	0.000217055
A-220	N2-Acetyl-L-Cystathionine	0.154541667	2.802833333	0.028466667	0	2.266995128	4.49E-07	4.03E-06
A-950	N-Acetyl-3-Hydroxyanthranilic acid	0.311266667	0.256783333	3.358666667	1	2.406614489	1.27E-08	1.78E-07
A-T1276	1-O-Feruloyl-beta-D-Glucose	1.62075	0.096933333	0.070883333	2	1.639097002	7.10E-08	7.97E-07
C-T238	Carnitine	1.09665	0.808033333	2.761166667	1	1.344259914	0.029995828	0.045150953
C-T924	gamma-Oxalocrotonic acid	0.352216667	3.271833333	0.415516667	0	2.47242821	1.32E-05	6.08E-05
A-2351	Kynuramine	0.981608333	0.992683333	2.872166667	1	1.467192471	1.27E-06	9.66E-06
C-T359	Thiocysteine	0.3703	0.293233333	2.78865	1	1.901690611	0.000159342	0.000472758
C-1706	(-)-threo-Iso(homo)3-citric acid	0.143483333	0.167016667	3.241	1	2.41044613	2.71E-08	3.41E-07
C-T974	3-(2-Carboxyethenyl)-cis,cis-muconic acid	0.512291667	0.463283333	2.667333333	1	1.683997726	1.03E-07	1.12E-06
A-1719	Cyanidin-3-O-beta-D-Galactoside	1.514833333	0.289766667	0.255283333	2	1.312699911	6.68E-05	0.00023394
A-188	Dopaquinone	0.06785	2.061333333	0.745833333	0	1.704182133	5.52E-08	6.39E-07
C-T210	Pipecollinic Acid	1.890333333	0.312733333	0.685166667	2	1.510850418	1.88E-06	1.35E-05
C-729	S-Methyl-L-cysteine sulfoxide	1.097083333	2.809833333	0.077283333	0	1.806293975	1.22E-06	9.53E-06
C-T1130	3-Amino-4-hydroxybenzoic acid	0.903483333	2.058166667	0.476033333	0	1.100426626	2.55E-06	1.70E-05
A-2044	Dopamine	2.010833333	0.058383333	0.240666667	2	1.995416247	0.000156826	0.000467223
A-523	Histamine	0.874083333	1.921666667	0.398633333	0	1.016020598	1.80E-10	5.34E-09
A-1622	Quercitrin	1.373583333	0.23665	0.2152	2	1.213463193	0.000199849	0.000576272
C-T613	(4R,5S)-4,5,6-Trihydroxy-2,3-dioxohexanoic acid	0.744916667	0.23415	2.023	1	1.154417547	1.44E-07	1.52E-06
C-2034	2-Hydroxy-6-ketononatrienedioic acid	1.708	0.1801	0.935666667	2	1.353049729	0.000131277	0.000399393
A-2066	Feruloylputrescine	2.063666667	0.061	0.222383333	2	2.077804773	0.00408745	0.007702858
A-1501	Glutamyl-Tyrosine	0.61135	0.333466667	1.877166667	1	1.047515904	6.50E-08	7.41E-07
A-1783	Leucocyanidin	1.638166667	0.489733333	0.383816667	2	1.276406186	2.32E-05	9.53E-05
A-2030	6-Methoxymellein	1.638083333	0.226366667	0.183033333	2	1.522672866	0.000678502	0.001602515
A-2315	Afzelin	0.031583333	0.036683333	3.535333333	1	2.727790834	6.43E-17	1.54E-14
A-T1268	Chlorogenic acid	0.335333333	3.577333333	0.001466667	0	2.846069996	1.84E-14	1.32E-12
A-T1727	Methyl 2-aminobenzoic acid	0.532141667	1.436633333	1.928833333	1	1.238437734	0.004103356	0.007712591
C-1640	2,4-Dihydroxy-6-pentylbenzoic acid	0.67175	1.075433333	2.5515	1	1.457793887	0.005627628	0.010203629
A-156	Homocysteinesulfinic acid	1.051666667	1.64	0.0143	2	1.026378438	1.62E-08	2.23E-07
A-753	p-Coumaroyl quinic acid	1.508333333	0.906	0.10415	2	1.135443701	0.000456911	0.001131248
C-T1140	Urocanic Acid	0.812875	2.199	0.253083333	0	1.33736454	2.83E-06	1.84E-05
C-T987	(R)-2,3-Dihydroxy-3-methylpentanoic acid	2.1508	1.123266667	1.141966667	2	1.090197375	9.01E-05	0.000299606
C-2236	13(S)-HPOT	0.383491667	3.139333333	0.147083333	0	2.388929062	6.83E-10	1.75E-08
A-745	1-O-(4-Coumaroyl)-beta-D-Glucose	1.629333333	0.340866667	0.286716667	2	1.404107688	0.00042024	0.001058711
A-2477	4-Acetylresorcinol	0.276341667	3.026333333	0.3954	0	2.355914176	1.04E-14	8.27E-13
C-T522	4-Pyridoxic Acid	1.609833333	0.134466667	0.268666667	2	1.499516665	0.00139692	0.002958668
C-2254	Etherolenic acid	0.605283333	2.8205	0.13275	0	1.983056121	8.36E-06	4.27E-05
C-T1065	2-Hydroxycaffeate	0.380325	0.154533333	2.2875	1	1.526889439	6.41E-14	3.54E-12
C-1914	3-Oxooctanoic acid	0.218008333	3.316666667	0.092666667	0	2.6488052	5.42E-06	2.99E-05
A-375	Diphenol glucuronide	0.249058333	1.989666667	0.580833333	0	1.478846584	2.14E-14	1.40E-12
A-2248	1,7,8-Trihydroxy-6-Methoxy-2-Methylanthraquinone	1.723833333	0.836316667	0.675666667	2	1.025146347	0.000520751	0.001258921
C-1752	2-Hydroxyhepta-2,4-dienedioic acid	0.082575	0.479	2.960666667	1	2.222989414	4.45E-08	5.33E-07
A-T542	4-Hydroxymethylcatechol	1.64825	0.245	0.542166667	2	1.359070359	1.19E-08	1.74E-07
A-T82	Agmatine	0.097666667	4.264666667	0.048733333	0	3.557899867	3.49E-06	2.14E-05
A-1789	cis-Caffeic acid	0.7175	2.876	0.083216667	0	2.008858704	1.32E-07	1.42E-06
A-T225	p-Coumaric acid	1.501666667	1.047333333	0.045216667	2	1.145403731	0.00041344	0.00105266
A-1495	Vitexin	0.599408333	0.486	3.266666667	1	2.075203259	1.86E-05	8.03E-05
C-T817	2-Aminomuconate semialdehyde	1.540083333	1.4879	0.251333333	2	1.01077368	0.009571046	0.016323067
A-614	2-Methyl-3-hydroxy-5-formylpyridine-4-carboxylic acid	0.93725	0.199616667	2.424333333	1	1.391327185	3.35E-13	1.60E-11
C-1433	2-Methylcitric acid	0.171	0.068533333	2.086	1	1.517006352	4.53E-11	1.63E-09
C-66	4-Hydroxy-L-threonine	1.564333333	0.064333333	0.232883333	2	1.513935331	4.35E-06	2.58E-05
A-T536	Dihydrophloroglucinol	0.270666667	2.936833333	0.149133333	0	2.30954784	2.19E-20	1.57E-17
C-1356	D-threo-Isocitric acid	0.240233333	0.251666667	2.0455	1	1.408393962	1.92E-09	3.94E-08
A-2081	p-Coumaroylputrescine	2.025083333	0.725	0.735833333	2	1.38969569	0.008087246	0.014059667
C-1558	(-)-threo-Iso(homo)2-citric acid	0.219166667	0.176333333	2.226166667	1	1.574762445	1.98E-13	1.02E-11
C-T1603	(3S)-3-Isopropenyl-6-oxoheptanoic acid/(3R)-3-Isopropenyl-6-oxoheptanoic acid	0.625583333	0.422833333	1.8735	1	1.007874483	0.000207525	0.000588944
A-1534	1-O-Caffeoyl-beta-D-Glucose	1.920666667	0.368	0.5015	2	1.607149665	0.008749315	0.015100982
A-1974	1-Phenylethylamine	0.08525	0.102	2.676666667	1	2.002323748	1.58E-09	3.43E-08
A-2466	2(N)-Methyl-norsalsolinol	0.774583333	0.291166667	1.994666667	1	1.068282652	1.69E-06	1.24E-05
A-T37	2,5-Dihydroxypyridine	0.720666667	2.1555	0.473833333	0	1.273598314	4.15E-09	8.05E-08
C-1528	2,6-Dimethoxybenzoic acid	0.318166667	0.28	2.2805	1	1.526490033	0.000202225	0.000580789
A-1739	2'-Aminobiphenyl-2,3-diol	0.582666667	1.419666667	1.780166667	1	1.101519866	0.001795613	0.003694126
C-T1388	2-Hydroxy-2-Methylbutanedioic Acid	0.247583333	0.846666667	1.525333333	1	1.041772931	0.002409989	0.004793274
A-2211	2-Hydroxy-3-(4-hydroxyphenyl)propenoic acid	0.34325	3.316166667	0.111833333	0	2.592185439	2.78E-16	3.99E-14
C-T1357	2-Hydroxyglutaric Acid	0.779916667	0.0875	2.039	1	1.262990592	0.003393325	0.006497086
A-333	2-Hydroxymuconic acid	1.493416667	0.449833333	0.5145	2	1.088721564	1.50E-05	6.75E-05
C-1203	2-Methoxy-2-methylpropanoic acid	0.630416667	0.700666667	2.497	1	1.474088862	1.22E-08	1.75E-07
C-T1527	2-Methylpent-4-enoic acid	1.609666667	0.2945	0.525833333	2	1.290779191	7.25E-06	3.80E-05
A-T326	3,4-Dihydroxymandelic acid	1.505416667	0.400333333	0.5105	2	1.133967472	0.00041537	0.001053836
A-210	3,4-Dihydroxyphenylethyleneglycol 4-O-glucuronide	0.535833333	2.033166667	0.7555	0	1.226881525	0.000732266	0.001696022
C-786	3,5-Dihydroxybenzoic acid	0.311416667	2.304833333	0.6965	0	1.656610692	4.36E-07	3.96E-06
C-T1264	3-Hydroxybenzoic Acid	0.671583333	0.4	2.490833333	1	1.48108123	2.29E-15	2.35E-13
A-T556	4-Methylene-L-glutamine	0.955083333	2.096333333	0.188666667	0	1.211567106	2.97E-10	7.91E-09
A-2122	5-Hydroxyferulic acid methyl ester	2.211416667	0.116666667	0.149833333	2	2.208947727	0.00011929	0.000372392
A-1718	5-O-Caffeoylshikimic acid	1.147	2.7155	0.027	0	1.742036328	6.38E-06	3.42E-05
A-T762	6-Hydroxymellein	1.40475	0.532666667	0.046833333	2	1.199408235	7.33E-07	6.05E-06
A-587	7-Methylguanine	2.2175	0.550166667	0.6295	2	1.736839144	2.59E-06	1.71E-05
A-T104	Adenine	1.69675	0.142166667	0.250166667	2	1.598442583	3.33E-06	2.06E-05
A-100	Alanyl-Glutamine	0.199666667	0.087	2.985666667	1	2.19248627	2.21E-17	7.95E-15
A-T218	Aminoadipic acid	0.72575	0.2435	2.262166667	1	1.298463362	3.40E-05	0.000131771
A-95	Aspartyl-Glycine	0.253833333	0.325833333	2.449666667	1	1.7162358	3.09E-14	1.85E-12
A-1891	Caffeoylmalic acid	2.062416667	0.010833333	0.009333333	2	2.201824016	0.00265548	0.005209385
C-1881	cis-(Homo)3-aconitic acid	0.561833333	0.3245	1.816666667	1	1.060214119	6.68E-09	1.04E-07
A-2216	cis-3,4-Leucopelargonidin	0.532333333	2.550833333	0.511666667	0	1.757509426	1.89E-09	3.94E-08
C-T513	Citric Acid / Isocitric Acid	0.943166667	0.205666667	2.059	1	1.158550093	1.11E-05	5.20E-05
A-76	Citrulline	0.92	2.054666667	0.1755	0	1.197212411	7.27E-10	1.80E-08
C-2270	Colnelenic acid	0.641166667	2.362333333	0.446666667	0	1.517860118	9.76E-06	4.86E-05
A-T374	Cystathionine/Allocystathionine	0.728666667	2.157166667	0.482166667	0	1.268137814	4.56E-09	8.19E-08
C-T959	Dehydroalanine	2.041166667	3.043666667	1.210833333	0	1.166968207	2.14E-08	2.90E-07
A-207	FAPy-adenine	1.982	1.0035	0.7905	2	1.150106787	0.001250316	0.002703997
A-2034	Fraxetin	1.416583333	0.4205	0.491166667	2	1.035084539	0.000105274	0.000338954
C-750	Fumaric Acid/Maleic acid	0.477833333	2.277833333	0.211	0	1.590749063	3.46E-07	3.40E-06
C-1238	gamma-Carboxyglutamic acid	1.378416667	0.267	0.320166667	2	1.158635196	0.000466673	0.001147504
A-2393	Gentisate aldehyde	0.688666667	1.8265	0.147666667	0	1.118753249	5.35E-09	9.15E-08
C-T458	Glyceric Acid	0.683833333	2.010166667	0.451833333	0	1.157112891	5.56E-06	3.03E-05
A-241	Glycine	1.6405	1.227833333	0.0465	2	1.240830387	0.001049615	0.002311729
A-487	Glycyl-Methionine	0.398833333	0.641166667	1.7045	1	1.007845295	4.86E-12	2.05E-10
C-T1494	Itaconic acid	0.467333333	0.509666667	2.0615	1	1.291438331	0.00621144	0.011121731
C-2232	Jasmonic acid	0.493333333	0.584833333	2.253833333	1	1.357287527	0.002009572	0.004064431
A-373	L-2-Amino-6-oxoheptanedioic acid	0.635666667	1.464333333	2.067833333	1	1.225219639	0.001311272	0.002810429
C-1809	Maleic acid	0.757	2.545	0.180833333	0	1.683139583	4.30E-05	0.000161578
C-290	Malic acid	0.409583333	0.553833333	1.894166667	1	1.147176778	1.98E-06	1.41E-05
A-T155	Methionine	0.831	2.046666667	0.4465	0	1.152716123	0.000203451	0.000581982
A-1431	N8-Acetyl-spermidine	0.976916667	2.0155	0.220666667	0	1.125881135	0.000121463	0.000377534
C-233	N-Acetyl-Homoserine	1.82025	0.202333333	0.415666667	2	1.610866706	0.004130474	0.007723127
C-T932	N-Acetyl-L-Proline	0.530333333	0.434166667	2.338166667	1	1.413137894	1.83E-05	8.02E-05
C-T258	N-Methylnicotinic Acid	0.239666667	2.645	0.636	0	2.050883346	4.33E-09	8.18E-08
C-T321	O-Acetyl-L-homoserine	1.822583333	0.171333333	0.247666667	2	1.709516201	0.002494618	0.004934259
C-1702	Oxaloacetic acid	1.246916667	1.220333333	3.721333333	1	1.927892554	0.00027506	0.000750924
A-T110	p-Aminobenzoic acid	0.2845	0.961666667	1.876833333	1	1.287811665	5.57E-09	9.16E-08
C-918	Picolinic Acid	1.643833333	0.592833333	0.5695	2	1.13437236	4.05E-06	2.47E-05
A-276	Prolyl-Glutamate	0.316333333	0.3675	1.950833333	1	1.27505461	2.31E-09	4.61E-08
A-2520	Resorcinol	0.188333333	3.981833333	0.009333333	0	3.291614622	1.10E-15	1.32E-13
A-668	S-Adenosylhomocysteine	0.775583333	1.846333333	0.315333333	0	1.054475192	0.000231532	0.00064434
A-2226	Salsoline-1-carboxylic acid	0.622666667	0.363	2.0665	1	1.158602424	1.90E-05	8.10E-05
A-2163	Salsolinol 1-carboxylic acid	0.639333333	0.445666667	2.083666667	1	1.148996665	4.27E-07	3.96E-06
C-T475	Shikimic Acid	1.604666667	0.1015	0.803333333	2	1.339689329	5.20E-06	2.94E-05
A-2161	Sideretin (Reduced Form)	0.51225	2.455	0.4345	0	1.68120379	9.93E-12	3.96E-10
A-1350	Spermic acid 2	0.487916667	0.441166667	2.0605	1	1.227858903	0.00049191	0.00119726
A-1268	Syringic acid	0.322666667	0.155666667	2.5835	1	1.802972825	1.38E-09	3.10E-08
A-2155	trans-2,3-Dihydroxycinnamic acid	0.231333333	3.608833333	0.009333333	0	2.936809201	1.23E-16	2.21E-14
A-1409	trans-Ferulic acid	1.47525	0.330666667	0.048333333	2	1.363045721	4.68E-09	8.19E-08
C-1734	Trans-Glutaconic Acid/Itaconic Acid	0.4735	0.5125	2.042833333	1	1.271779657	0.005983888	0.010741079
C-2094	Traumatin	0.622166667	0.688166667	1.927833333	1	1.008683748	1.18E-05	5.50E-05
A-1988	Tyrosyl-Isoleucine	1.504166667	0.1115	0.175333333	2	1.471240263	0.015691859	0.025318551
A-854	Vanillyl alcohol	1.858833333	0.0795	0.061166667	2	1.895990482	5.09E-06	2.94E-05
