## Supplemental Data 4 for "Unveiling unique metabolomic and transcriptomic profiles in three Brassicaceae crops"

Gene	Module
AT3G05880	black
AT3G20820	black
AT5G64350	black
AT1G02130	black
AT1G07450	black
AT2G38750	black
AT3G44010	black
AT3G51240	black
AT2G46140	black
AT1G67740	black
AT3G49910	black
AT4G29390	black
AT4G15802	black
AT4G14890	black
AT4G34620	black
AT4G27360	black
AT5G35970	black
AT5G38410	black
AT4G10290	black
AT1G11910	black
AT3G11660	black
AT3G12630	black
AT3G18280	black
AT1G73325	black
AT1G24020	black
AT3G04870	black
AT3G03870	blue
AT3G10150	blue
AT3G14990	blue
AT3G19930	blue
AT2G15880	blue
AT4G02760	blue
AT5G50200	blue
AT5G51970	blue
AT1G11530	blue
AT1G19610	blue
AT1G19650	blue
AT1G23730	blue
AT1G27980	blue
AT1G54210	blue
AT3G28940	blue
AT3G29035	blue
AT3G48900	blue
AT3G50740	blue
AT2G38870	blue
AT2G43510	blue
AT2G43570	blue
AT2G30240	blue
AT2G28840	blue
AT3G60130	blue
AT2G43260	blue
AT1G58180	blue
AT1G69230	blue
AT2G25090	blue
AT1G61360	blue
AT4G12290	blue
AT4G05060	blue
AT4G05070	blue
AT4G01610	blue
AT5G05690	blue
AT2G02360	blue
AT3G47160	blue
AT3G54150	blue
AT3G57520	blue
AT1G78460	blue
AT1G80920	blue
AT1G61820	blue
AT4G38540	blue
AT4G36670	blue
AT4G33150	blue
AT4G30650	blue
AT4G29150	blue
AT4G27450	blue
AT4G17340	blue
AT4G37560	blue
AT4G34180	blue
AT4G28410	blue
AT4G26288	blue
AT4G25100	blue
AT4G24680	blue
AT5G39850	blue
AT5G40780	blue
AT5G56870	blue
AT4G34030	blue
AT4G22690	blue
AT4G19810	blue
AT4G16190	blue
AT4G15990	blue
AT4G15610	blue
AT4G14270	blue
AT5G40720	blue
AT5G23010	blue
AT5G23750	blue
AT1G02470	blue
AT1G02630	blue
AT1G06800	blue
AT1G07230	blue
AT1G09430	blue
AT3G01290	blue
AT3G16770	blue
AT3G22200	blue
AT2G19570	blue
AT2G28400	blue
AT1G69080	blue
AT1G69920	blue
AT2G25625	blue
AT2G27500	blue
AT1G63140	blue
AT1G07070	blue
AT1G23120	blue
AT1G23130	blue
AT1G28330	blue
AT1G34760	blue
AT5G46450	blue
AT5G51070	blue
AT5G52470	blue
AT5G58070	blue
AT5G61590	blue
AT3G10740	blue
AT3G15260	blue
AT3G19710	blue
AT5G17650	blue
AT5G21170	blue
AT5G22920	blue
AT5G46050	blue
AT4G13770	brown
AT4G18580	brown
AT3G05165	brown
AT3G05450	brown
AT3G16470	brown
AT3G18130	brown
AT3G21160	brown
AT2G19310	brown
AT1G06620	brown
AT1G09740	brown
AT1G21540	brown
AT1G29880	brown
AT1G52400	brown
AT3G26650	brown
AT3G26720	brown
AT2G34430	brown
AT2G36430	brown
AT2G45670	brown
AT2G48120	brown
AT2G40880	brown
AT2G30860	brown
AT2G28720	brown
AT2G27660	brown
AT3G57240	brown
AT2G35240	brown
AT2G46650	brown
AT2G33120	brown
AT2G31790	brown
AT1G67980	brown
AT1G76560	brown
AT1G76810	brown
AT2G22330	brown
AT1G64200	brown
AT3G27890	brown
AT3G49120	brown
AT3G56340	brown
AT1G76790	brown
AT2G22420	brown
AT4G37400	brown
AT4G15620	brown
AT5G35700	brown
AT4G39940	brown
AT4G39950	brown
AT4G37370	brown
AT4G34135	brown
AT4G25700	brown
AT4G24026	brown
AT4G17730	brown
AT5G36890	brown
AT5G37600	brown
AT5G39000	brown
AT5G40240	brown
AT5G43060	brown
AT5G48590	brown
AT5G61420	brown
AT5G62740	brown
AT4G32940	brown
AT4G31510	brown
AT4G25900	brown
AT4G23100	brown
AT4G21980	brown
AT5G35520	brown
AT5G06690	brown
AT5G06730	brown
AT5G25120	brown
AT5G27360	brown
AT1G18570	brown
AT1G33970	brown
AT1G54030	brown
AT1G55210	brown
AT3G10300	brown
AT3G21760	brown
AT2G14750	brown
AT2G18620	brown
AT2G20330	brown
AT1G76650	brown
AT1G80890	brown
AT1G03590	brown
AT1G15780	brown
AT1G24100	brown
AT1G52760	brown
AT5G45380	brown
AT5G55450	brown
AT2G20610	brown
AT2G20060	brown
AT5G02110	brown
AT5G14940	brown
AT5G15770	brown
AT5G20960	brown
AT5G44480	brown
AT2G19770	green
AT3G01960	green
AT3G13470	green
AT5G51390	green
AT1G10740	green
AT1G14320	green
AT1G19670	green
AT1G47510	green
AT3G29970	green
AT3G48360	green
AT2G34600	green
AT2G43520	green
AT2G38060	green
AT1G65880	green
AT1G69890	green
AT3G63110	green
AT3G28500	green
AT3G57010	green
AT3G59710	green
AT1G65450	green
AT1G70650	green
AT2G23580	green
AT5G11940	green
AT5G23940	green
AT4G01060	green
AT2G03760	green
AT3G48425	green
AT3G56320	green
AT1G72130	green
AT1G77520	green
AT1G62710	green
AT4G39240	green
AT4G18540	green
AT4G17760	green
AT4G15210	green
AT5G47240	green
AT5G56910	green
AT5G59845	green
AT4G30540	green
AT4G29270	green
AT4G27580	green
AT4G22570	green
AT4G19630	green
AT4G14860	green
AT4G14030	green
AT5G05060	green
AT5G05365	green
AT5G06860	green
AT1G03410	green
AT1G05010	green
AT1G10370	green
AT1G17420	green
AT1G23750	green
AT1G31670	green
AT1G51760	green
AT3G22640	green
AT2G26695	green
AT1G10670	green
AT1G12570	green
AT1G28480	green
AT1G45145	green
AT1G52700	green
AT5G62790	green
AT3G04940	green
AT3G21250	green
AT3G21750	green
AT5G03120	green
AT5G20230	green
AT5G24140	green
AT5G48300	green
AT5G46220	green
AT5G47600	green
AT3G17690	red
AT4G02860	red
AT1G23800	red
AT1G50010	red
AT2G38780	red
AT2G47240	red
AT2G43750	red
AT2G43100	red
AT2G34300	red
AT2G29740	red
AT5G27410	red
AT3G54600	red
AT1G61800	red
AT5G36160	red
AT4G28670	red
AT5G39530	red
AT5G39720	red
AT4G23600	red
AT4G22120	red
AT5G03300	red
AT4G01410	red
AT1G14890	red
AT3G03780	red
AT1G76760	red
AT1G01680	red
AT5G54970	red
AT5G09760	red
AT3G02050	turquoise
AT3G01910	turquoise
AT1G02170	turquoise
AT3G14050	turquoise
AT3G14290	turquoise
AT3G22060	turquoise
AT3G23280	turquoise
AT2G18090	turquoise
AT2G18328	turquoise
AT4G02340	turquoise
AT4G10730	turquoise
AT5G55310	turquoise
AT5G57340	turquoise
AT5G57630	turquoise
AT5G60950	turquoise
AT5G64120	turquoise
AT5G64240	turquoise
AT5G67380	turquoise
AT5G67030	turquoise
AT1G14570	turquoise
AT1G15125	turquoise
AT1G21670	turquoise
AT1G26800	turquoise
AT3G29360	turquoise
AT3G50500	turquoise
AT3G50520	turquoise
AT3G57040	turquoise
AT2G34590	turquoise
AT2G35040	turquoise
AT2G36460	turquoise
AT2G37620	turquoise
AT2G40300	turquoise
AT2G43020	turquoise
AT2G42750	turquoise
AT2G42670	turquoise
AT2G42530	turquoise
AT2G42490	turquoise
AT2G39390	turquoise
AT2G39080	turquoise
AT2G34750	turquoise
AT2G32690	turquoise
AT2G31400	turquoise
AT2G30410	turquoise
AT1G57720	turquoise
AT1G67090	turquoise
AT3G60180	turquoise
AT2G02570	turquoise
AT3G26180	turquoise
AT3G26740	turquoise
AT3G28210	turquoise
AT3G50590	turquoise
AT2G40420	turquoise
AT2G42790	turquoise
AT2G43130	turquoise
AT2G43590	turquoise
AT2G28390	turquoise
AT1G65960	turquoise
AT1G69490	turquoise
AT1G70570	turquoise
AT1G71030	turquoise
AT1G71220	turquoise
AT1G74640	turquoise
AT1G75380	turquoise
AT2G21520	turquoise
AT2G21660	turquoise
AT2G22880	turquoise
AT2G23120	turquoise
AT1G61210	turquoise
AT1G62840	turquoise
AT5G13410	turquoise
AT5G15500	turquoise
AT5G20160	turquoise
AT5G05110	turquoise
AT2G01120	turquoise
AT3G26840	turquoise
AT3G45770	turquoise
AT3G49780	turquoise
AT3G51660	turquoise
AT3G54840	turquoise
AT1G74590	turquoise
AT2G23290	turquoise
AT4G39640	turquoise
AT4G34490	turquoise
AT4G32250	turquoise
AT4G30270	turquoise
AT4G28390	turquoise
AT4G27740	turquoise
AT5G40190	turquoise
AT5G41370	turquoise
AT4G38220	turquoise
AT4G35800	turquoise
AT4G35770	turquoise
AT4G33680	turquoise
AT4G33090	turquoise
AT4G30440	turquoise
AT4G25660	turquoise
AT4G18210	turquoise
AT4G16765	turquoise
AT5G39610	turquoise
AT5G42020	turquoise
AT5G53620	turquoise
AT5G53850	turquoise
AT5G55050	turquoise
AT5G57655	turquoise
AT5G61640	turquoise
AT5G65940	turquoise
AT4G37280	turquoise
AT4G30480	turquoise
AT4G25300	turquoise
AT4G21280	turquoise
AT4G16830	turquoise
AT4G14040	turquoise
AT4G12900	turquoise
AT5G35220	turquoise
AT5G37740	turquoise
AT5G40650	turquoise
AT5G06220	turquoise
AT5G08100	turquoise
AT5G18640	turquoise
AT5G21326	turquoise
AT5G27380	turquoise
AT4G08350	turquoise
AT4G11850	turquoise
AT4G04830	turquoise
AT1G01710	turquoise
AT1G02610	turquoise
AT1G02640	turquoise
AT1G02816	turquoise
AT1G12880	turquoise
AT1G20693	turquoise
AT1G26920	turquoise
AT1G25560	turquoise
AT1G55860	turquoise
AT3G05400	turquoise
AT3G06860	turquoise
AT3G07430	turquoise
AT3G09390	turquoise
AT3G13870	turquoise
AT3G15353	turquoise
AT3G20320	turquoise
AT3G21510	turquoise
AT3G61600	turquoise
AT3G59780	turquoise
AT2G33220	turquoise
AT2G32150	turquoise
AT2G31360	turquoise
AT2G28190	turquoise
AT1G70820	turquoise
AT1G73750	turquoise
AT1G77610	turquoise
AT2G23600	turquoise
AT1G80070	turquoise
AT1G64230	turquoise
AT1G02090	turquoise
AT1G07750	turquoise
AT1G09970	turquoise
AT1G12200	turquoise
AT1G13520	turquoise
AT1G13930	turquoise
AT1G17190	turquoise
AT1G17560	turquoise
AT1G25490	turquoise
AT1G27290	turquoise
AT1G53100	turquoise
AT5G47720	turquoise
AT5G47010	turquoise
AT5G49360	turquoise
AT5G51020	turquoise
AT5G52550	turquoise
AT5G58220	turquoise
AT5G60170	turquoise
AT5G60600	turquoise
AT5G62280	turquoise
AT5G62540	turquoise
AT5G66400	turquoise
AT3G01540	turquoise
AT3G04500	turquoise
AT3G04720	turquoise
AT3G05030	turquoise
AT3G15500	turquoise
AT3G17160	turquoise
AT3G20410	turquoise
AT3G22240	turquoise
AT2G15970	turquoise
AT5G02020	turquoise
AT5G05600	turquoise
AT5G11560	turquoise
AT5G18130	turquoise
AT5G19140	turquoise
AT5G19190	turquoise
AT5G20250	turquoise
AT5G26340	turquoise
AT5G27600	turquoise
AT5G47330	turquoise
AT3G03080	yellow
AT3G05727	yellow
AT3G05960	yellow
AT3G20370	yellow
AT3G21690	yellow
AT3G23760	yellow
AT2G14610	yellow
AT4G11220	yellow
AT5G62140	yellow
AT1G04350	yellow
AT1G04945	yellow
AT1G11850	yellow
AT1G45201	yellow
AT1G47960	yellow
AT1G48660	yellow
AT1G49650	yellow
AT1G52030	yellow
AT1G54020	yellow
AT3G55120	yellow
AT2G37390	yellow
AT2G43700	yellow
AT2G46960	yellow
AT2G42840	yellow
AT1G58520	yellow
AT1G65560	yellow
AT1G66390	yellow
AT3G53980	yellow
AT3G56930	yellow
AT2G43340	yellow
AT3G61040	yellow
AT5G10890	yellow
AT4G01460	yellow
AT5G07860	yellow
AT5G04970	yellow
AT2G03750	yellow
AT1G70850	yellow
AT1G78340	yellow
AT4G25630	yellow
AT4G25590	yellow
AT4G24340	yellow
AT4G24275	yellow
AT4G15755	yellow
AT4G39675	yellow
AT4G28680	yellow
AT5G45950	yellow
AT4G27940	yellow
AT4G24130	yellow
AT4G23590	yellow
AT5G15900	yellow
AT1G03170	yellow
AT3G12500	yellow
AT2G30870	yellow
AT1G67690	yellow
AT1G60590	yellow
AT1G04760	yellow
AT1G09490	yellow
AT1G10360	yellow
AT1G10640	yellow
AT5G54010	yellow
AT5G54590	yellow
AT5G62420	yellow
AT5G65870	yellow
AT3G03480	yellow
AT3G07540	yellow
AT3G19810	yellow
AT3G20395	yellow
AT5G11420	yellow
AT5G13930	yellow
AT5G14860	yellow
AT5G16570	yellow
AT5G17700	yellow
AT5G26000	yellow
