## Supplemental Data 5 for "Unveiling unique metabolomic and transcriptomic profiles in three Brassicaceae crops"

	source	target	weight
1	AT5G47600	Chlorogenic acid	0.9738783
2	AT1G29880	Chlorogenic acid	-0.973396037
3	AT5G02110	Chlorogenic acid	-0.973189252
4	AT2G28720	Chlorogenic acid	-0.973056163
5	AT5G11940	Chlorogenic acid	0.972840939
6	AT1G80890	Chlorogenic acid	-0.972453672
7	AT3G05165	Chlorogenic acid	-0.972349432
8	AT3G48425	Chlorogenic acid	0.971408899
9	AT4G14860	Chlorogenic acid	0.97016562
10	AT4G39240	Chlorogenic acid	0.970145513
11	AT5G35520	Chlorogenic acid	-0.970009096
12	AT4G23100	Chlorogenic acid	-0.969257536
13	AT3G57010	Chlorogenic acid	0.968891989
14	AT1G76560	Chlorogenic acid	-0.96837596
15	AT2G19770	Chlorogenic acid	0.967939321
16	AT5G05060	Chlorogenic acid	0.966840889
17	AT5G48590	Chlorogenic acid	-0.966636548
18	AT1G12570	Chlorogenic acid	0.963053331
19	AT3G21760	Chlorogenic acid	-0.962736377
20	AT3G59710	Chlorogenic acid	0.962231498
21	AT2G38060	Chlorogenic acid	0.961646654
22	AT5G27360	Chlorogenic acid	-0.961570206
23	AT1G65880	Chlorogenic acid	0.960089671
24	AT5G35700	Chlorogenic acid	-0.958040357
25	AT4G13770	Chlorogenic acid	-0.957978747
26	AT3G04940	Chlorogenic acid	0.957491916
27	AT2G18620	Chlorogenic acid	-0.955904748
28	AT1G06620	Chlorogenic acid	-0.955820442
29	AT1G23750	Chlorogenic acid	0.955730791
30	AT1G64200	Chlorogenic acid	-0.955500766
31	AT3G10300	Chlorogenic acid	-0.955496358
32	AT5G45380	Chlorogenic acid	-0.955370789
33	AT5G24140	Chlorogenic acid	0.954727784
34	AT1G03590	Chlorogenic acid	-0.95431647
35	AT4G37370	Chlorogenic acid	-0.953951624
36	AT1G76810	Chlorogenic acid	-0.952908022
37	AT3G22640	Chlorogenic acid	0.952206214
38	AT4G22120	Chlorogenic acid	-0.951775821
39	AT2G19310	Chlorogenic acid	-0.951555003
40	AT5G39000	Chlorogenic acid	-0.951355243
41	AT4G15620	Chlorogenic acid	-0.950932687
42	AT1G31670	Chlorogenic acid	0.950871594
43	AT4G24026	Chlorogenic acid	-0.950270553
44	AT1G61820	Afzelin	0.9941644
45	AT4G29150	Afzelin	0.988201368
46	AT1G78460	Afzelin	0.986721946
47	AT3G50740	Afzelin	0.986143871
48	AT2G38870	Afzelin	0.985921388
49	AT4G22690	Afzelin	0.985224717
50	AT2G15880	Afzelin	0.985189637
51	AT4G28410	Afzelin	0.984278454
52	AT3G04870	Afzelin	-0.983413312
53	AT5G58070	Afzelin	0.983116853
54	AT5G50200	Afzelin	0.98265733
55	AT1G67740	Afzelin	-0.982457739
56	AT1G07450	Afzelin	-0.981801368
57	AT1G02630	Afzelin	0.981598512
58	AT1G69920	Afzelin	0.98151544
59	AT2G02360	Afzelin	0.981207348
60	AT5G39850	Afzelin	0.980682546
61	AT1G23730	Afzelin	0.980550603
62	AT5G35970	Afzelin	-0.980172838
63	AT4G15610	Afzelin	0.980096381
64	AT3G12630	Afzelin	-0.979182793
65	AT2G25090	Afzelin	0.979134593
66	AT1G11530	Afzelin	0.978788578
67	AT4G24680	Afzelin	0.978426018
68	AT1G27980	Afzelin	0.977742137
69	AT3G44010	Afzelin	-0.977516536
70	AT1G28330	Afzelin	0.977364374
71	AT5G23750	Afzelin	0.976993632
72	AT2G28400	Afzelin	0.976633351
73	AT3G18280	Afzelin	-0.97651735
74	AT3G60130	Afzelin	0.976470261
75	AT5G64350	Afzelin	-0.976237608
76	AT3G20820	Afzelin	-0.975604164
77	AT4G30650	Afzelin	0.975279214
78	AT1G02470	Afzelin	0.973229717
79	AT1G11910	Afzelin	-0.973048259
80	AT3G16770	Afzelin	0.972962843
81	AT5G05690	Afzelin	0.972946219
82	AT1G61360	Afzelin	0.972665632
83	AT1G19610	Afzelin	0.972624406
84	AT4G15990	Afzelin	0.971440163
85	AT4G14890	Afzelin	-0.97081076
86	AT4G38540	Afzelin	0.970431494
87	AT4G15802	Afzelin	-0.970013884
88	AT4G36670	Afzelin	0.969991546
89	AT4G29390	Afzelin	-0.968056038
90	AT1G54210	Afzelin	0.966565821
91	AT4G19810	Afzelin	0.966463852
92	AT4G27450	Afzelin	0.964916241
93	AT5G51070	Afzelin	0.964712293
94	AT3G48900	Afzelin	0.964291868
95	AT3G10150	Afzelin	0.963244527
96	AT2G30240	Afzelin	0.96284487
97	AT3G19710	Afzelin	0.962797387
98	AT4G01610	Afzelin	0.962652424
99	AT4G14270	Afzelin	0.96237842
100	AT3G47160	Afzelin	0.961966022
101	AT3G51240	Afzelin	-0.961820801
102	AT3G49910	Afzelin	-0.960974663
103	AT3G22200	Afzelin	0.960931316
104	AT1G69230	Afzelin	0.960379158
105	AT4G02760	Afzelin	0.960290143
106	AT1G06800	Afzelin	0.959280643
107	AT2G43260	Afzelin	0.959126371
108	AT5G52470	Afzelin	0.959005139
109	AT1G23120	Afzelin	0.958282933
110	AT1G07070	Afzelin	0.957483254
111	AT4G26288	Afzelin	0.957320904
112	AT3G28940	Afzelin	0.957184317
113	AT2G43510	Afzelin	0.95682398
114	AT3G03870	Afzelin	0.954756905
115	AT5G51970	Afzelin	0.954186792
116	AT4G33150	Afzelin	0.953687169
117	AT3G10740	Afzelin	0.953394768
118	AT2G25625	Afzelin	0.953176659
119	AT4G05060	Afzelin	0.952486464
120	AT3G15260	Afzelin	0.951903659
121	AT3G54150	Afzelin	0.951863993
122	AT1G63140	Afzelin	0.951833805
123	AT1G07230	Afzelin	0.95175227
124	AT4G34180	Afzelin	0.951468411
125	AT5G46050	Afzelin	0.951270936
126	AT3G14990	Afzelin	0.951250711
127	AT1G34760	Afzelin	0.950955374
128	AT5G23010	Afzelin	0.950734676
129	AT4G12290	Afzelin	0.94914275
130	AT2G28840	Afzelin	0.949002638
131	AT2G42840	5-Hydroxyferulic acid methyl ester	0.982005989
132	AT1G48660	5-Hydroxyferulic acid methyl ester	0.976351353
133	AT1G67090	5-Hydroxyferulic acid methyl ester	-0.950099868
134	AT2G46960	Sinapoyl malic acid	0.989174552
135	AT3G20370	Sinapoyl malic acid	0.952999939
136	AT3G05960	Sinapoyl malic acid	0.952320303
137	AT4G29270	5-O-Caffeoylshikimic acid	0.957163826
138	AT5G14940	5-O-Caffeoylshikimic acid	-0.950741649
139	AT4G18580	5-O-Caffeoylshikimic acid	-0.949007714
140	AT4G15610	3-(2-Carboxyethenyl)-cis,cis-muconic acid	0.958649316
141	AT5G38410	3-(2-Carboxyethenyl)-cis,cis-muconic acid	-0.95645644
142	AT2G38870	3-(2-Carboxyethenyl)-cis,cis-muconic acid	0.956274477
143	AT1G02470	3-(2-Carboxyethenyl)-cis,cis-muconic acid	0.951353401
144	AT1G04945	trans-Ferulic acid	0.975439715
145	AT3G55120	trans-Ferulic acid	0.96372193
146	AT1G67090	trans-Ferulic acid	-0.961799928
147	AT4G24340	trans-Ferulic acid	0.959440347
148	AT4G24130	trans-Ferulic acid	0.956419272
149	AT5G67030	trans-Ferulic acid	-0.95636201
150	AT3G20395	trans-Ferulic acid	0.955349485
151	AT5G54010	trans-Ferulic acid	0.95488292
152	AT3G50520	trans-Ferulic acid	-0.953674438
153	AT1G71030	trans-Ferulic acid	-0.953453525
154	AT3G20320	trans-Ferulic acid	-0.952574043
155	AT4G37280	trans-Ferulic acid	-0.952265157
156	AT2G39080	trans-Ferulic acid	-0.951410287
157	AT5G35220	trans-Ferulic acid	-0.951273388
158	AT5G27600	trans-Ferulic acid	-0.950193853
159	AT4G28680	trans-Ferulic acid	0.949583416
160	AT1G48660	trans-Ferulic acid	0.949078677
161	AT2G42840	Quercitrin	0.978773509
162	AT1G48660	Quercitrin	0.977658716
163	AT4G30270	Quercitrin	-0.950872975
164	AT5G39610	p-Coumaric acid	-0.954145609
